# Hypoxia-induced extracellular matrix changes are conserved in cancer and directly impact radiotherapy benefit

**DOI:** 10.1101/2025.04.04.647191

**Authors:** C. Guerrero Quiles, A. Julia Gonzalez, A. S. Foussat, A. Olympitis, T. Lodhi, V. Smith, M. Reardon, Rekaya Shabbir, S. Lunj, K. Reeves, A. Baker, Michael Eyers, Gayle Marshall, T.A.D. Smith, Peter Hoskin, Nicholas D. James, Emma Hall, Robert A. Huddart, Nuria Porta, V. Biolatti, J. D. Humphries, M. J. Humphries, A. Choudhury, C.M. West

## Abstract

Our overarching aim was to determine how hypoxia affects the extracellular matrix (ECM). Transcriptomic analysis (21,941 patients; 10 cancer types) identified ECM remodelling as the predominant pathway affected by hypoxia. Multi-omics confirmed that hypoxia impacts ECM organisation and collagen degradation; 53 ECM genes were affected, of which 74% were HIF1/HIF2-regulated. Spatial transcriptomics highlighted different hypoxia remodelling processes in tumour and stroma. Five ECM genes commonly affected in tumour and *in vitro* constituted a signature. This signature was independently prognostic and independently predictive of radiotherapy benefit in multiple malignancies. Patients within either high or low hypoxic-ECM score tertiles benefited from radiotherapy versus surgery. Hypoxic ECMs generated *in vitro* increased adhesion and decreased migration of cancer cells, an effect enhanced by irradiation. Immunofluorescence demonstrated that hypoxia decreased collagen fibre number, and irradiation decreased cell-ECM interactions. Taken together, these findings demonstrate hypoxia induces pan-cancer ECM changes, directly impacting radiotherapy benefit.
