## Supplementary table 1 for "Hypoxia-induced extracellular matrix changes are conserved in cancer and directly impact radiotherapy benefit"

### Sheet: Sheet1
Dataset	cancer_type	number_of_patients	available_outcome_data	available_radiotherapy_data	included_final_transcriptomic_meta_analysis	exclusion_transcriptomics_meta_analysis_reason	included_signature_validation	exclusion_signature_validation_reason	download_reference_database
GSE49822	brain	22	No	NA	No	less than 20 significant genes indentified			Gene Expression Omnibus (https://www.ncbi.nlm.nih.gov/geo/)
GSE34824	brain	27	No	NA	Yes				Gene Expression Omnibus (https://www.ncbi.nlm.nih.gov/geo/)
GSE26576	brain	35	No	NA	Yes				Gene Expression Omnibus (https://www.ncbi.nlm.nih.gov/geo/)
GSE43289	brain	40	No	NA	Yes				Gene Expression Omnibus (https://www.ncbi.nlm.nih.gov/geo/)
GSE36245	brain	46	No	NA	Yes				Gene Expression Omnibus (https://www.ncbi.nlm.nih.gov/geo/)
GSE51062	brain	52	No	NA	Yes				Gene Expression Omnibus (https://www.ncbi.nlm.nih.gov/geo/)
GSE19578	brain	53	No	NA	Yes				Gene Expression Omnibus (https://www.ncbi.nlm.nih.gov/geo/)
GSE53733	brain	70	No	NA	Yes				Gene Expression Omnibus (https://www.ncbi.nlm.nih.gov/geo/)
GSE50161	brain	117	No	NA	Yes				Gene Expression Omnibus (https://www.ncbi.nlm.nih.gov/geo/)
GSE4290	brain	180	No	NA	Yes				Gene Expression Omnibus (https://www.ncbi.nlm.nih.gov/geo/)
GSE68848	brain	541	No	NA	Yes				Gene Expression Omnibus (https://www.ncbi.nlm.nih.gov/geo/)
GSE3494	breast	251	No	NA	Yes				Gene Expression Omnibus (https://www.ncbi.nlm.nih.gov/geo/)
GSE2034	breast	286	No	NA	Yes				Gene Expression Omnibus (https://www.ncbi.nlm.nih.gov/geo/)
GSE31488	breast	353	No	NA	Yes				Gene Expression Omnibus (https://www.ncbi.nlm.nih.gov/geo/)
GSE27678	cervix	28	No	NA	No	less than 20 significant genes indentified			Gene Expression Omnibus (https://www.ncbi.nlm.nih.gov/geo/)
GSE7803	cervix	32	No	NA	Yes				Gene Expression Omnibus (https://www.ncbi.nlm.nih.gov/geo/)
GSE9750	cervix	33	No	NA	Yes				Gene Expression Omnibus (https://www.ncbi.nlm.nih.gov/geo/)
GSE7410	cervix	35	No	NA	No	less than 20 significant genes indentified			Gene Expression Omnibus (https://www.ncbi.nlm.nih.gov/geo/)
GSE67522	cervix	42	No	NA	Yes				Gene Expression Omnibus (https://www.ncbi.nlm.nih.gov/geo/)
GSE63514	cervix	104	No	NA	Yes				Gene Expression Omnibus (https://www.ncbi.nlm.nih.gov/geo/)
GSE8671	colorectal	32	No	NA	No	less than 20 significant genes indentified			Gene Expression Omnibus (https://www.ncbi.nlm.nih.gov/geo/)
GSE18088	colorectal	53	No	NA	No	less than 20 significant genes indentified			Gene Expression Omnibus (https://www.ncbi.nlm.nih.gov/geo/)
GSE73360	colorectal	55	No	NA	Yes				Gene Expression Omnibus (https://www.ncbi.nlm.nih.gov/geo/)
GSE44861	colorectal	56	No	NA	Yes				Gene Expression Omnibus (https://www.ncbi.nlm.nih.gov/geo/)
GSE75316	colorectal	59	No	NA	No	less than 20 significant genes indentified			Gene Expression Omnibus (https://www.ncbi.nlm.nih.gov/geo/)
GSE170999	colorectal	76	No	NA	Yes				Gene Expression Omnibus (https://www.ncbi.nlm.nih.gov/geo/)
GSE9348	colorectal	82	No	NA	Yes				Gene Expression Omnibus (https://www.ncbi.nlm.nih.gov/geo/)
GSE44076	colorectal	98	No	NA	Yes				Gene Expression Omnibus (https://www.ncbi.nlm.nih.gov/geo/)
GSE20916	colorectal	101	No	NA	Yes				Gene Expression Omnibus (https://www.ncbi.nlm.nih.gov/geo/)
GSE117606	colorectal	133	No	NA	Yes				Gene Expression Omnibus (https://www.ncbi.nlm.nih.gov/geo/)
GSE138206	head & neck	6	No	NA	No	missing 8 genes from the signature			Gene Expression Omnibus (https://www.ncbi.nlm.nih.gov/geo/)
GSE29330	head & neck	18	No	NA	Yes				Gene Expression Omnibus (https://www.ncbi.nlm.nih.gov/geo/)
GSE53819	head & neck	18	No	NA	No	less than 20 significant genes indentified			Gene Expression Omnibus (https://www.ncbi.nlm.nih.gov/geo/)
GSE6631	head & neck	22	No	NA	No	missing 9 genes from the signature			Gene Expression Omnibus (https://www.ncbi.nlm.nih.gov/geo/)
GSE83519	head & neck	22	No	NA	No	less than 20 significant genes indentified			Gene Expression Omnibus (https://www.ncbi.nlm.nih.gov/geo/)
GSE58911	head & neck	30	No	NA	Yes				Gene Expression Omnibus (https://www.ncbi.nlm.nih.gov/geo/)
GSE13602	head & neck	32	No	NA	No	missing 9 genes from the signature			Gene Expression Omnibus (https://www.ncbi.nlm.nih.gov/geo/)
GSE37991	head & neck	40	No	NA	Yes				Gene Expression Omnibus (https://www.ncbi.nlm.nih.gov/geo/)
GSE39368	head & neck	138	No	NA	Yes				Gene Expression Omnibus (https://www.ncbi.nlm.nih.gov/geo/)
GSE30784	head & neck	167	No	NA	Yes				Gene Expression Omnibus (https://www.ncbi.nlm.nih.gov/geo/)
GSE84402	liver	14	No	NA	Yes				Gene Expression Omnibus (https://www.ncbi.nlm.nih.gov/geo/)
GSE40367	liver	20	No	NA	No	less than 20 significant genes indentified			Gene Expression Omnibus (https://www.ncbi.nlm.nih.gov/geo/)
GSE41804	liver	20	No	NA	No	less than 20 significant genes indentified			Gene Expression Omnibus (https://www.ncbi.nlm.nih.gov/geo/)
GSE31370	liver	21	No	NA	Yes				Gene Expression Omnibus (https://www.ncbi.nlm.nih.gov/geo/)
GSE14520_cohort2	liver	22	No	NA	Yes				Gene Expression Omnibus (https://www.ncbi.nlm.nih.gov/geo/)
GSE6764	liver	35	No	NA	Yes				Gene Expression Omnibus (https://www.ncbi.nlm.nih.gov/geo/)
GSE107170	liver	75	No	NA	Yes				Gene Expression Omnibus (https://www.ncbi.nlm.nih.gov/geo/)
GSE62232	liver	81	No	NA	Yes				Gene Expression Omnibus (https://www.ncbi.nlm.nih.gov/geo/)
GSE15765	liver	90	No	NA	Yes				Gene Expression Omnibus (https://www.ncbi.nlm.nih.gov/geo/)
GSE14520_cohort1	liver	225	No	NA	Yes				Gene Expression Omnibus (https://www.ncbi.nlm.nih.gov/geo/)
GSE36376	liver	240	No	NA	Yes				Gene Expression Omnibus (https://www.ncbi.nlm.nih.gov/geo/)
GSE25097	liver	268	No	NA	Yes				Gene Expression Omnibus (https://www.ncbi.nlm.nih.gov/geo/)
GSE32676	pancreas	25	No	NA	Yes				Gene Expression Omnibus (https://www.ncbi.nlm.nih.gov/geo/)
GSE15471	pancreas	39	No	NA	No	less than 20 significant genes indentified			Gene Expression Omnibus (https://www.ncbi.nlm.nih.gov/geo/)
GSE28735	pancreas	45	No	NA	Yes				Gene Expression Omnibus (https://www.ncbi.nlm.nih.gov/geo/)
GSE41408	prostate	48	No	NA	Yes				Gene Expression Omnibus (https://www.ncbi.nlm.nih.gov/geo/)
GSE8218	prostate	56	No	NA	No	less than 20 significant genes indentified			Gene Expression Omnibus (https://www.ncbi.nlm.nih.gov/geo/)
GSE6919	prostate	65	No	NA	No	less than 20 significant genes indentified			Gene Expression Omnibus (https://www.ncbi.nlm.nih.gov/geo/)
GSE6956	prostate	69	No	NA	No	less than 20 significant genes indentified			Gene Expression Omnibus (https://www.ncbi.nlm.nih.gov/geo/)
GSE2109	prostate	83	No	NA	No	less than 20 significant genes indentified			Gene Expression Omnibus (https://www.ncbi.nlm.nih.gov/geo/)
GSE21032	prostate	131	No	NA	Yes				Gene Expression Omnibus (https://www.ncbi.nlm.nih.gov/geo/)
GSE72291	prostate	139	No	NA	Yes				Gene Expression Omnibus (https://www.ncbi.nlm.nih.gov/geo/)
GSE62667	prostate	182	No	NA	Yes				Gene Expression Omnibus (https://www.ncbi.nlm.nih.gov/geo/)
GSE62116	prostate	235	No	NA	Yes				Gene Expression Omnibus (https://www.ncbi.nlm.nih.gov/geo/)
GSE119616	prostate	266	No	NA	Yes				Gene Expression Omnibus (https://www.ncbi.nlm.nih.gov/geo/)
GSE79958	prostate	355	No	NA	Yes				Gene Expression Omnibus (https://www.ncbi.nlm.nih.gov/geo/)
GSE46691	prostate	545	No	NA	Yes				Gene Expression Omnibus (https://www.ncbi.nlm.nih.gov/geo/)
GSE157548	prostate	838	No	NA	Yes				Gene Expression Omnibus (https://www.ncbi.nlm.nih.gov/geo/)
TCGA_BLCA	bladder	406	OS, DFS	Yes (n=10 radiotherapy patients, radiotherapy patients excluded)	Yes				Cbioportal for cancer genomics (https://www.cbioportal.org/)
GSE5287	bladder	30	OS	No	No	less than 20 significant genes indentified			Gene Expression Omnibus (https://www.ncbi.nlm.nih.gov/geo/)
GSE19915.GPL3883	bladder	77	OS	No	No	missing 6 genes from hypoxia signature			Gene Expression Omnibus (https://www.ncbi.nlm.nih.gov/geo/)
GSE1827	bladder	80	OS	No	No	7 genes from hypoxia signature		missing two genes ECM signature	Gene Expression Omnibus (https://www.ncbi.nlm.nih.gov/geo/)
GSE19915.GPL5186	bladder	91	OS	No	No	missing 8 genes from hypoxia signature			Gene Expression Omnibus (https://www.ncbi.nlm.nih.gov/geo/)
GSE31684	bladder	93	OS, LRDFS	No	Yes				Gene Expression Omnibus (https://www.ncbi.nlm.nih.gov/geo/)
GSE13507	bladder	165	OS	No	Yes				Gene Expression Omnibus (https://www.ncbi.nlm.nih.gov/geo/)
GSE32894	bladder	308	OS	No	Yes				Gene Expression Omnibus (https://www.ncbi.nlm.nih.gov/geo/)
BCON	bladder	151	OS, CSS, MFS, LRDFS	Yes	No	less than 20 significant genes indentified			internal dataset
Christie	bladder	184	OS, CSS, MFS, PFS, ILRDFS	Yes	No	less than 20 significant genes indentified			internal dataset
BC2001	bladder	313	OS, CSS, DFS, MFS, ILRDFS, LRDFS	Yes	No	less than 20 significant genes indentified			internal dataset
IMvigor210	bladder	195	OS	No	No	less than 20 significant genes indentified			R package: IMvigor210CoreBiologie
TCGA_GBM	brain	462	OS, DFS	Yes	Yes				Cbioportal for cancer genomics (https://www.cbioportal.org/)
CGGA	brain	694	OS	Yes	Yes				Chinese Glioma Genome Atlas repository (https://www.cgga.org.cn/)
GSE13041	brain	27	OS	Yes	Yes				Gene Expression Omnibus (https://www.ncbi.nlm.nih.gov/geo/)
GSE43378	brain	50	OS	No	Yes				Gene Expression Omnibus (https://www.ncbi.nlm.nih.gov/geo/)
GSE4271	brain	77	OS	No	Yes				Gene Expression Omnibus (https://www.ncbi.nlm.nih.gov/geo/)
GSE7696	brain	80	OS	Yes	Yes				Gene Expression Omnibus (https://www.ncbi.nlm.nih.gov/geo/)
GSE108474	brain	502	OS	Yes	Yes				Gene Expression Omnibus (https://www.ncbi.nlm.nih.gov/geo/)
TCGA_BRCA	breast	1082	OS, CSS, DFS, PFS	Yes	Yes				Cbioportal for cancer genomics (https://www.cbioportal.org/)
GSE5327	breast	58	MFS	No	Yes				Gene Expression Omnibus (https://www.ncbi.nlm.nih.gov/geo/)
GSE6532_GUY	breast	87	RFS, MFS	No	Yes				Gene Expression Omnibus (https://www.ncbi.nlm.nih.gov/geo/)
GSE2603	breast	99	MFS	No	Yes				Gene Expression Omnibus (https://www.ncbi.nlm.nih.gov/geo/)
GSE10886	breast	182	OS, RFS	No	No	less than 20 significant genes indentified			Gene Expression Omnibus (https://www.ncbi.nlm.nih.gov/geo/)
GSE103091	breast	238	OS, MFS	No	Yes				Gene Expression Omnibus (https://www.ncbi.nlm.nih.gov/geo/)
GSE4922	breast	289	DFS	No	Yes				Gene Expression Omnibus (https://www.ncbi.nlm.nih.gov/geo/)
GSE6532_OXF_KIT	breast	327	RFS, MFS	No	Yes				Gene Expression Omnibus (https://www.ncbi.nlm.nih.gov/geo/)
GSE25066	breast	508	RFS	No	Yes				Gene Expression Omnibus (https://www.ncbi.nlm.nih.gov/geo/)
TCGA_CESC	cervix	294	OS, CSS, DFS, PFS	Yes	Yes				Cbioportal for cancer genomics (https://www.cbioportal.org/)
GSE44001	cervix	300	DFS	No	Yes				Gene Expression Omnibus (https://www.ncbi.nlm.nih.gov/geo/)
TCGA_CRC	colorectal	376	OS, DFS	Yes (n=1 radiotherapy patients, excluded)	No	less than 20 significant genes indentified			Cbioportal for cancer genomics (https://www.cbioportal.org/)
GSE39084	colorectal	70	OS, DFS, RFS	No	Yes				Gene Expression Omnibus (https://www.ncbi.nlm.nih.gov/geo/)
GSE17536	colorectal	177	OS, CSS, RFS	No	Yes				Gene Expression Omnibus (https://www.ncbi.nlm.nih.gov/geo/)
GSE39582	colorectal	566	OS, RFS	No	Yes				Gene Expression Omnibus (https://www.ncbi.nlm.nih.gov/geo/)
TCGA_HNSCC	head & neck	520	OS, DFS	Yes	Yes				Cbioportal for cancer genomics (https://www.cbioportal.org/)
GSE2837	head & neck	40	OS, RFS	Yes	Yes				Gene Expression Omnibus (https://www.ncbi.nlm.nih.gov/geo/)
GSE31056	head & neck	72	RFS	No	Yes				Gene Expression Omnibus (https://www.ncbi.nlm.nih.gov/geo/)
GSE41613	head & neck	97	OS, CSS	No	Yes				Gene Expression Omnibus (https://www.ncbi.nlm.nih.gov/geo/)
GSE65858	head & neck	270	OS, PFS	Yes	Yes				Gene Expression Omnibus (https://www.ncbi.nlm.nih.gov/geo/)
TCGA_HCC	liver	371	OS, DFS	Yes (n=4 radiotherapy patients, excluded)	Yes				Cbioportal for cancer genomics (https://www.cbioportal.org/)
LIRI_JP	liver	232	OS	No	Yes				International Cancer Genome Consortium (https://www.icgc-argo.org/)
TCGA-LUAD	lung	515	OS, DFS	Yes (n=13 radiotherapy patients, excluded)	Yes				Cbioportal for cancer genomics (https://www.cbioportal.org/)
GSE3141	lung	58	OS	No	No	less than 20 significant genes indentified			Gene Expression Omnibus (https://www.ncbi.nlm.nih.gov/geo/)
GSE8894	lung	63	RFS	No	Yes				Gene Expression Omnibus (https://www.ncbi.nlm.nih.gov/geo/)
GSE41271	lung	73	OS, RFS	No	Yes				Gene Expression Omnibus (https://www.ncbi.nlm.nih.gov/geo/)
GSE42127	lung	133	OS	No	Yes				Gene Expression Omnibus (https://www.ncbi.nlm.nih.gov/geo/)
GSE31210	lung	204	OS, RFS	No	Yes				Gene Expression Omnibus (https://www.ncbi.nlm.nih.gov/geo/)
GSE72094	lung	398	OS	No	Yes				Gene Expression Omnibus (https://www.ncbi.nlm.nih.gov/geo/)
E-MTAB-6134	pancreas	309	OS, DFS	No	No	less than 20 significant genes indentified			ArrayExpress (https://www.ebi.ac.uk/biostudies/arrayexpress/studies/E-MTAB-6134)
QCMG	pancreas	96	OS	No	No	less than 20 significant genes indentified			Cbioportal for cancer genomics (https://www.cbioportal.org/)
CPTAC	pancreas	140	OS	No	No	less than 20 significant genes indentified			Cbioportal for cancer genomics (https://www.cbioportal.org/)
TCGA-PAAD	pancreas	178	OS, DFS	Yes	Yes				Cbioportal for cancer genomics (https://www.cbioportal.org/)
GSE57495	pancreas	63	OS	No	Yes				Gene Expression Omnibus (https://www.ncbi.nlm.nih.gov/geo/)
GSE62452	pancreas	69	OS	No	Yes				Gene Expression Omnibus (https://www.ncbi.nlm.nih.gov/geo/)
GSE85916	pancreas	80	OS	No	Yes				Gene Expression Omnibus (https://www.ncbi.nlm.nih.gov/geo/)
GSE21501	pancreas	102	OS	No	Yes				Gene Expression Omnibus (https://www.ncbi.nlm.nih.gov/geo/)
GSE183795	pancreas	139	OS	No	Yes				Gene Expression Omnibus (https://www.ncbi.nlm.nih.gov/geo/)
GSE71729	pancreas	145	OS	No	Yes				Gene Expression Omnibus (https://www.ncbi.nlm.nih.gov/geo/)
TCGA-PCA	prostate	408	OS, RFS	Yes	No	less than 20 significant genes indentified			Cbioportal for cancer genomics (https://www.cbioportal.org/)
GSE54460	prostate	106	BCR	No	Yes				Gene Expression Omnibus (https://www.ncbi.nlm.nih.gov/geo/)
GSE70768	prostate	111	BCR	No	Yes				Gene Expression Omnibus (https://www.ncbi.nlm.nih.gov/geo/)
GSE16560	prostate	281	OS	No	No	less than 20 significant genes indentified			Gene Expression Omnibus (https://www.ncbi.nlm.nih.gov/geo/)
PRAD-CA	prostate	213	OS	No	Yes			follow-up time-points repeated across patients; only nine time-points available and repeated across all patients.	International Cancer Genome Consortium (https://www.icgc-argo.org/)
