## Supplementary table 4 for "Hypoxia-induced extracellular matrix changes are conserved in cancer and directly impact radiotherapy benefit"

### Sheet: Sheet1
Cohort	Cancer type	Patients with outcome	Radiotherapy (yes/no/both)	Outcome	p-value (Kapplan-Meier)	Highest risk group (Kapplan-Meier)	Medium ECM HS hazard ratio (Cox univariate)	Medium ECM HS p value (Cox univariate)	Medium ECM HS Lower CI	Medium ECM HS Higher CI	High ECM HS hazard ratio (Cox univariate)	High ECM HS p value (Cox univariate)	High ECM HS Lower CI	High ECM HS Higher CI	ECM HS hazard ratio (lineal)	ECM HS p value (lineal)	ECM HS hazard ratio (lineal) Lower CI	ECM HS p value (lineal) Higher CI
BC2001	Bladder	313	Yes	CSS	0.013	Medium	1.673	0.008237	1.142	2.451	1.086	0.6904	0.7232	1.631	1.028	0.6082	0.9242	1.144
BC2001	Bladder	313	Yes	DFS	0.053		1.495	0.02076	1.063	2.103	1.124	0.5163	0.79	1.599	1.032	0.5102	0.9396	1.134
BC2001	Bladder	313	Yes	ILRDFS	0.013	Medium	1.987	0.01135	1.168	3.38	1.085	0.7837	0.6049	1.947	1.005	0.9463	0.8655	1.167
BC2001	Bladder	313	Yes	LRDFS	0.21		1.39	0.124	0.9137	2.115	1.006	0.9784	0.6489	1.56	1.002	0.976	0.8883	1.13
BC2001	Bladder	313	Yes	MFS	0.0078	Medium	1.76	0.003933	1.199	2.586	1.157	0.4833	0.7698	1.738	1.043	0.4352	0.9384	1.159
BC2001	Bladder	313	Yes	OS	0.013	Medium	1.477	0.01779	1.07	2.038	0.9531	0.7826	0.6774	1.341	0.9894	0.8242	0.9005	1.087
BCON	Bladder	151	Yes	CSS	0.83		1.931	0.03604	1.044	3.573	1.128	0.7074	0.6018	2.114	0.9947	0.9668	0.7753	1.276
BCON	Bladder	151	Yes	LRDFS	0.57		1.389	0.2966	0.7492	2.577	1.246	0.4942	0.6636	2.338	1.045	0.7375	0.8086	1.35
BCON	Bladder	151	Yes	MFS	0.048	Medium	1.976	0.03308	1.056	3.697	1.087	0.8115	0.5489	2.151	1.067	0.6264	0.8218	1.385
BCON	Bladder	151	Yes	OS	0.04	Medium	1.666	0.03564	1.035	2.681	0.9772	0.9288	0.5888	1.622	1.009	0.9318	0.8273	1.23
CGGA	Brain	657	Both	OS	<0.0001	High	1.959	3.589e-07	1.512	2.537	2.528	7.707e-13	1.962	3.258	1.35	9.344e-15	1.252	1.457
Christie_GemX	Bladder	110	Yes	CSS	0.2		1.54	0.1917	0.8053	2.946	0.904	0.773	0.4552	1.795	0.8945	0.1676	0.7635	1.048
Christie_GemX	Bladder	184	Yes	ILRDFS	0.66		1.475	0.4127	0.5818	3.741	1.442	0.4306	0.58	3.588	1.059	0.5474	0.8777	1.279
Christie_GemX	Bladder	184	Yes	MFS	0.037	Medium	2.304	0.0183	1.152	4.608	1.345	0.4383	0.6359	2.843	0.9434	0.4624	0.8075	1.102
Christie_GemX	Bladder	184	Yes	OS	0.5		1.317	0.2478	0.8256	2.1	1.112	0.6603	0.6929	1.784	1.009	0.8612	0.9114	1.117
Christie_GemX	Bladder	184	Yes	PFS	0.37		1.438	0.2024	0.8226	2.514	1.061	0.8416	0.5914	1.905	0.9436	0.3888	0.827	1.077
CPTAC	Pancreatic	136	NA	OS	0.37		0.7696	0.3677	0.4353	1.361	1.138	0.6365	0.666	1.944	1.182	0.2665	0.8801	1.587
EMTAB6134	Pancreatic	288	NA	DFS	0.25		0.9492	0.7519	0.6872	1.311	0.7652	0.1108	0.5507	1.063	0.9723	0.7799	0.7986	1.184
EMTAB6134	Pancreatic	288	NA	OS	0.23		0.8136	0.2495	0.5727	1.156	0.7418	0.1005	0.5193	1.059	0.9932	0.95	0.8013	1.231
GSE103091	Breast	107	NA	MFS	0.99		0.9428	0.8929	0.4002	2.221	1	0.9995	0.4162	2.404	1.124	0.6024	0.7243	1.744
GSE103091	Breast	107	NA	OS	0.41		0.7536	0.5384	0.3061	1.856	0.9891	0.9804	0.4115	2.377	1.01	0.9658	0.6372	1.601
GSE108474	Brain	467	NA	OS	0.19		1.017	0.8979	0.7915	1.306	0.8278	0.1355	0.6459	1.061	0.9115	0.41	0.7313	1.136
GSE10886	Breast	174	NA	OS	0.44		1.539	0.3015	0.6791	3.49	0.9776	0.9586	0.415	2.303	0.9672	0.8741	0.6405	1.461
GSE10886	Breast	174	NA	RFS	0.3		1.523	0.265	0.7269	3.19	0.888	0.7711	0.3988	1.977	0.977	0.9065	0.6623	1.441
GSE13041	Brain	27	Both	OS	0.78		0.9856	0.9767	0.3718	2.612	0.7299	0.5193	0.2801	1.902	0.9127	0.592	0.6535	1.275
GSE13507	Bladder	165	No	OS	0.097		1.05	0.8749	0.5732	1.923	1.754	0.05743	0.9824	3.133	1.315	0.03485	1.02	1.695
GSE16560	Prostate	263	No	OS	0.097		1.271	0.2565	0.84	1.923	1.553	0.0319	1.039	2.322	1.23	0.1344	0.938	1.613
GSE17536	Colorectal	177	NA	CSS	0.77		1.233	0.5371	0.634	2.398	1.247	0.5157	0.6409	2.426	1.203	0.4247	0.7647	1.891
GSE17536	Colorectal	145	NA	DFS	0.5		1.477	0.3691	0.6306	3.459	1.634	0.2524	0.7049	3.786	1.398	0.2292	0.8097	2.414
GSE17536	Colorectal	177	NA	OS	0.38		0.9456	0.8419	0.5458	1.638	0.6818	0.1922	0.3834	1.212	0.5918	0.01251	0.392	0.8932
GSE183795	Pancreatic	96	NA	OS	0.57		1.232	0.5773	0.5912	2.569	1.448	0.322	0.6961	3.011	1.451	0.1271	0.8995	2.34
GSE19915.GPL3883	Bladder	74	No	OS	0.15		0.3002	0.2974	0.03122	2.886	1.347e-09	0.9989	0	Inf	0.4027	0.03004	0.177	0.9159
GSE19915.GPL5186	Bladder	87	No	OS	0.66		0.6432	0.3706	0.2447	1.69	0.8761	0.7736	0.3557	2.158	1.006	0.9816	0.6008	1.685
GSE21501	Pancreatic	102	NA	OS	0.087		1.419	0.2562	0.7756	2.595	1.975	0.02824	1.075	3.629	1.576	0.007751	1.128	2.204
GSE25066	Breast	508	NA	dRFS	0.15		1.589	0.052	0.996	2.534	1.321	0.2619	0.8122	2.149	1.156	0.166	0.9415	1.42
GSE2603	Breast	82	NA	MFS	0.88		1.228	0.6553	0.4984	3.025	1.003	0.9949	0.3866	2.603	1.204	0.458	0.7374	1.966
GSE2837	Head & neck	37	NA	RFS	0.45		1.801	0.2601	0.6468	5.017	1.075	0.9034	0.3349	3.45	0.997	0.9722	0.8395	1.184
GSE28735	Pancreatic	42	NA	OS	0.75		1.419	0.4757	0.5423	3.713	1.15	0.7868	0.4166	3.177	0.8224	0.5886	0.405	1.67
GSE31056	Head & neck	72	NA	RFS	0.3		0.6496	0.3455	0.2651	1.592	0.5127	0.1358	0.2132	1.233	0.7343	0.01435	0.5735	0.9402
GSE31210	Lung	204	NA	OS	<0.0001	High	9.864	0.02992	1.249	77.88	24.76	0.001745	3.32	184.6	4.246	4.46e-07	2.422	7.443
GSE31210	Lung	204	NA	RFS	<0.0001	High	2.405	0.05541	0.9799	5.902	6.315	1.054e-05	2.782	14.34	3.145	3.994e-08	2.09	4.735
GSE3141	Lung	58	NA	OS	0.37		1.659	0.255	0.6939	3.966	1.817	0.1871	0.7481	4.415	1.275	0.1543	0.9127	1.782
GSE31684	Bladder	93	No	LRDFS	0.8		1.2	0.6372	0.5632	2.555	1.287	0.5232	0.5935	2.789	0.9875	0.9181	0.7771	1.255
GSE31684	Bladder	93	No	OS	0.27		0.8872	0.7041	0.4783	1.645	1.43	0.2261	0.8012	2.554	1.023	0.8295	0.831	1.26
GSE32894	Bladder	308	No	OS	0.96		0.8916	0.808	0.3535	2.249	1.003	0.9957	0.3731	2.695	1.342	0.3218	0.75	2.401
GSE39084	Colorectal	70	NA	DFS	0.89		1.018	0.9703	0.3926	2.641	1.237	0.6544	0.4879	3.135	1.127	0.6527	0.6691	1.899
GSE39084	Colorectal	70	NA	OS	0.84		0.9283	0.882	0.3475	2.48	1.204	0.6906	0.4834	2.996	1.215	0.4297	0.7495	1.969
GSE39084	Colorectal	70	NA	RFS	0.88		1.052	0.9166	0.4044	2.739	1.255	0.6321	0.4948	3.185	1.158	0.5866	0.6822	1.966
GSE39582	Colorectal	562	NA	OS	0.72		1.13	0.4994	0.7923	1.612	1.141	0.4605	0.8033	1.622	1.094	0.2805	0.929	1.289
GSE39582	Colorectal	560	NA	RFS	0.12		1.256	0.237	0.8607	1.834	1.459	0.04217	1.013	2.099	1.198	0.04029	1.008	1.425
GSE41271	Lung	73	NA	OS	0.61		1.334	0.4413	0.641	2.774	1.394	0.3523	0.6924	2.806	1.133	0.2738	0.9059	1.417
GSE41271	Lung	73	NA	RFS	0.26		1.622	0.1052	0.9035	2.911	1.241	0.4583	0.701	2.199	1.095	0.2981	0.9229	1.3
GSE41613	Head & neck	97	NA	OS	0.24		0.5922	0.1228	0.3044	1.152	0.6543	0.2136	0.3353	1.277	0.6261	0.008336	0.4421	0.8866
GSE42127	Lung	133	NA	OS	0.77		1.066	0.8731	0.4887	2.324	1.288	0.5084	0.6086	2.725	1.227	0.1479	0.9301	1.618
GSE4271	Brain	77	NA	OS	0.072		1.78	0.07854	0.9363	3.386	1.997	0.03012	1.069	3.731	1.213	0.05639	0.9947	1.48
GSE43378	Brain	50	NA	OS	0.00011	High	2.902	0.01075	1.28	6.582	5.191	6.694e-05	2.31	11.66	1.959	2.067e-05	1.438	2.67
GSE44001	Cervix	300	NA	DFS	0.93		1.138	0.742	0.5269	2.458	0.9961	0.9923	0.4542	2.185	1.235	0.3567	0.788	1.937
GSE4922	Breast	249	NA	DFS	0.13		0.5979	0.05105	0.3566	1.002	0.736	0.2254	0.4484	1.208	0.7249	0.257	0.4156	1.264
GSE5287	Bladder	30	No	OS	0.62		0.6009	0.3505	0.2063	1.751	0.6913	0.4974	0.238	2.008	0.7766	0.2299	0.514	1.173
GSE5327	Breast	58	NA	MFS	0.88		1.409	0.6537	0.3152	6.297	1.409	0.6538	0.3151	6.297	1.209	0.5982	0.5974	2.445
GSE54460	Prostate	106	No	BCR	0.37		0.779	0.5079	0.3719	1.632	2.363	0.00857	1.245	4.488	1.503	0.001007	1.179	1.917
GSE57495	Pancreatic	63	NA	OS	0.5		1.591	0.2408	0.7324	3.456	1.281	0.508	0.6155	2.665	1.363	0.2079	0.8418	2.207
GSE62452	Pancreatic	65	NA	OS	0.51		1.369	0.3871	0.6716	2.792	1.525	0.2618	0.7296	3.189	1.024	0.9322	0.595	1.762
GSE6532_GUY	Breast	87	NA	dMFS	0.19		0.8588	0.7923	0.2767	2.666	1.514	0.4317	0.5385	4.255	0.952	0.8972	0.4514	2.008
GSE6532_GUY	Breast	87	NA	RFS	0.51		0.8588	0.7923	0.2767	2.666	1.514	0.4317	0.5385	4.255	0.952	0.8972	0.4514	2.008
GSE6532_OXF_KIT	Breast	127	NA	dMFS	0.23		1.044	0.9208	0.4459	2.445	2.21	0.1114	0.8325	5.866	1.136	0.5052	0.7802	1.655
GSE6532_OXF_KIT	Breast	249	NA	RFS	0.92		1.008	0.9763	0.5811	1.75	0.9152	0.7537	0.5261	1.592	0.9585	0.6882	0.7794	1.179
GSE65858	Head & neck	270	Both	OS	0.038	High	1.43	0.191	0.8365	2.446	1.923	0.01185	1.156	3.201	1.292	0.0532	0.9965	1.674
GSE65858	Head & neck	270	Both	PFS	0.39		1.226	0.3476	0.8012	1.877	1.339	0.1797	0.8741	2.052	1.109	0.3557	0.8902	1.382
GSE70768	Prostate	111	No	BCR	0.0017	High	0.6716	0.4508	0.2387	1.89	0.4464	0.1799	0.1374	1.451	0.222	0.05154	0.04881	1.01
GSE71729	Pancreatic	124	NA	OS	0.15		1.396	0.2415	0.7986	2.442	1.697	0.05678	0.9849	2.924	1.111	0.1247	0.9713	1.271
GSE72094	Lung	398	NA	OS	0.00029	High	1.744	0.03084	1.053	2.888	2.609	9.155e-05	1.614	4.217	1.499	0.000161	1.215	1.85
GSE7696	Brain	70	Yes	OS	0.78		1.326	0.3489	0.7348	2.393	0.978	0.9428	0.5325	1.796	1.002	0.982	0.8089	1.242
GSE85916	Pancreatic	79	NA	OS	0.62		1.116	0.7313	0.5955	2.093	0.8068	0.5338	0.4102	1.587	1.073	0.78	0.6534	1.763
GSE8894	Lung	63	NA	RFS	0.00054	High	2.812	0.0562	0.973	8.129	5.8	0.0005857	2.129	15.8	1.451	0.003382	1.131	1.86
IMvigo210	Bladder	195	No	OS	0.46		1.309	0.2185	0.8524	2.011	1.2	0.408	0.7794	1.847	1.118	0.2241	0.9338	1.339
LIRI_JP	Liver	270	NA	OS	0.65		1.369	0.412	0.6465	2.899	1.364	0.4147	0.6468	2.877	1.158	0.1682	0.9399	1.427
QCMG	Pancreatic	134	NA	OS	0.0003	High	1.299	0.4413	0.6674	2.528	3.109	0.0004086	1.658	5.832	1.574	0.008907	1.12	2.21
TCGA_BLCA	Bladder	353	No	DFS	0.17		0.6895	0.08277	0.453	1.049	0.9628	0.8486	0.6527	1.42	0.9436	0.3791	0.8291	1.074
TCGA_BLCA	Bladder	401	No	OS	0.62		0.8905	0.5347	0.6176	1.284	1.083	0.6615	0.7589	1.544	0.9813	0.7498	0.8741	1.102
TCGA_BRCA	Breast	1082	Both	CSS	0.83		0.8454	0.5464	0.4898	1.459	0.9391	0.816	0.5535	1.594	1.042	0.7856	0.7762	1.398
TCGA_BRCA	Breast	1082	Both	DFS	0.54		0.8126	0.456	0.471	1.402	1.097	0.7234	0.6577	1.829	0.9507	0.7261	0.7166	1.261
TCGA_BRCA	Breast	1082	Both	OS	0.38		0.9397	0.7563	0.6345	1.392	0.753	0.1807	0.4971	1.141	0.86	0.1853	0.6881	1.075
TCGA_BRCA	Breast	1082	Both	PFS	0.15		0.7627	0.2123	0.4982	1.167	1.148	0.4895	0.7765	1.696	0.9946	0.9616	0.7964	1.242
TCGA_CESC	Cervix	297	Both	CSS	0.76		0.9933	0.9848	0.4964	1.987	1.238	0.5292	0.6362	2.411	0.9951	0.957	0.8309	1.192
TCGA_CESC	Cervix	172	Both	DFS	0.14		0.5819	0.2486	0.232	1.46	0.3778	0.06596	0.1339	1.066	0.8208	0.1077	0.6453	1.044
TCGA_CESC	Cervix	297	Both	OS	0.79		1.136	0.6774	0.6232	2.07	1.23	0.4957	0.678	2.232	1.021	0.7917	0.8728	1.195
TCGA_CESC	Cervix	172	Both	PFS	0.32		0.7009	0.2184	0.3979	1.234	0.6823	0.1987	0.3809	1.222	0.8965	0.1576	0.7705	1.043
TCGA_CRC	Colorectal	548	No	DFS	0.77		1.158	0.5765	0.6914	1.941	1.196	0.4933	0.7166	1.997	1.244	0.122	0.9432	1.642
TCGA_CRC	Colorectal	627	No	OS	0.92		1.113	0.6871	0.6616	1.872	1.064	0.8137	0.6331	1.79	1.112	0.4512	0.8439	1.465
TCGA_GBM	Brain	434	NA	DFS	0.0024	High	1.22	0.1817	0.9113	1.633	1.627	0.0006294	1.231	2.151	1.152	0.003332	1.048	1.265
TCGA_GBM	Brain	595	NA	OS	0.011	High	1.217	0.1202	0.95	1.558	1.46	0.002788	1.139	1.871	1.156	0.00116	1.059	1.261
TCGA_HCC	Liver	325	No	DFS	0.29		0.8007	0.2379	0.5536	1.158	1.058	0.7595	0.7361	1.522	1.009	0.9124	0.8651	1.176
TCGA_HCC	Liver	377	No	OS	0.11		1.014	0.9509	0.6457	1.593	1.456	0.08354	0.9514	2.229	1.142	0.1412	0.957	1.362
TCGA_HNSCC	Head & neck	397	Both	DFS	0.72		0.9825	0.9302	0.6624	1.457	0.857	0.4537	0.5724	1.283	0.9673	0.6243	0.8468	1.105
TCGA_HNSCC	Head & neck	528	Both	OS	0.13		1.106	0.5319	0.8061	1.518	0.7882	0.1701	0.561	1.107	0.9324	0.2008	0.8376	1.038
TCGA_LUAD	Lung	437	NA	DFS	0.024	Medium	1.649	0.007287	1.144	2.377	1.393	0.07282	0.9698	2	1.168	0.06737	0.9889	1.381
TCGA_LUAD	Lung	513	NA	OS	0.0076	Medium	1.783	0.002147	1.232	2.579	1.469	0.04013	1.017	2.122	1.15	0.09481	0.9761	1.355
TCGA_PAAD	Pancreatic	141	Both	DFS	0.004	High	1.814	0.04713	1.008	3.268	2.613	0.001207	1.461	4.675	1.885	8.316e-06	1.426	2.491
TCGA_PAAD	Pancreatic	174	Both	OS	0.052		1.776	0.03069	1.055	2.99	1.772	0.03423	1.043	3.008	1.533	0.0004968	1.205	1.95
TCGA_PCA	Prostate	498	No	OS	0.55		2.482	0.3219	0.4108	15	1.346	0.7472	0.2211	8.194	0.9927	0.9819	0.5254	1.876
TCGA_PCA	Prostate	404	Both	RFS	0.0013	High	2.275	0.01795	1.152	4.494	3.192	0.0004811	1.664	6.126	1.459	0.001733	1.152	1.848
